# Year-long transcriptome survey highlights a resource allocation strategy at the late growth stage in a monocarpic plant

**DOI:** 10.1101/2025.10.14.682294

**Authors:** Yasuyuki Nomura, Atsushi J. Nagano

## Abstract

Day length and temperature drastically changes along the annual cycle in temperate zone. Temperate plants are thought to adapt to the annual cycle by various physiological responses in appropriate season. In the previous study, the annual transcriptome dynamics of *Arabidopsis halleri*, which is a polycarpic sister species of *A. thaliana*, was obtained in natural habitats and annual environments simulated by growth chambers. Here, we performed year-long transcriptome analysis of *A. thaliana* (Col-0 and FRI^Sf2^) under annual environments simulated by growth chambers. Comparing gene expressions in FRI^Sf2^ and *A. helleri,* most genes had similar annual expression pattens. However, in February-March conditions, 2,787 genes, containing *LHCB* and *TGG1*, exhibited significantly lower expressions in FRI^Sf2^ than those in *A. helleri. LHCB* and *TGG1* were not downregulated in cold treatments for a month. These results suggest that factors other than temperature, such as age, are involved in the down-regulations of *LHCB* and *TGG1*. Resource translocation to seeds occurs at the end of the growing season in annual plants. The down-regulation of photosynthesis-related proteins and defense-related proteins, known to be highly abundant in leaves, is possibly an adaptive strategy of monocarpic *A. thaliana*.
