## Supplemental Tables S1-S6 for "Year-long transcriptome survey highlights a resource allocation strategy at the late growth stage in a monocarpic plant"

### Sheet: Table S1
Table S1 Sample description of RNA-Seq in GC experiment simulating annual cycle
Serial number	Sample ID	Sampling date	Individual ID	Line	Series	Box_ID	Treatment
1	2019-07-17_1	2019-07-17	10	Col-0	1	1	Pre-cultivation
2	2019-07-17_2	2019-07-17	75	Col-0	1	2	Pre-cultivation
3	2019-07-17_3	2019-07-17	54	Col-0	1	3	Pre-cultivation
4	2019-07-17_4	2019-07-17	94	FRI-sf2	1	1	Pre-cultivation
5	2019-07-17_5	2019-07-17	131	FRI-sf2	1	2	Pre-cultivation
6	2019-07-17_6	2019-07-17	146	FRI-sf2	1	3	Pre-cultivation
7	2019-07-17_7	2019-07-17	200	Col-0	1	1	Pre-cultivation
8	2019-07-17_8	2019-07-17	223	Col-0	1	2	Pre-cultivation
9	2019-07-17_9	2019-07-17	260	Col-0	1	3	Pre-cultivation
10	2019-07-17_10	2019-07-17	292	FRI-sf2	1	1	Pre-cultivation
11	2019-07-17_11	2019-07-17	302	FRI-sf2	1	2	Pre-cultivation
12	2019-07-17_12	2019-07-17	339	FRI-sf2	1	3	Pre-cultivation
13	2019-07-31_1	2019-07-31	71	Col-0	1	1	Start
14	2019-07-31_2	2019-07-31	45	Col-0	1	2	Start
15	2019-07-31_3	2019-07-31	48	Col-0	1	3	Start
16	2019-07-31_4	2019-07-31	163	FRI-sf2	1	1	Start
17	2019-07-31_5	2019-07-31	122	FRI-sf2	1	2	Start
18	2019-07-31_6	2019-07-31	158	FRI-sf2	1	3	Start
19	2019-07-31_7	2019-07-31	197	Col-0	1	1	Start
20	2019-07-31_8	2019-07-31	257	Col-0	1	2	Start
21	2019-07-31_9	2019-07-31	245	Col-0	1	3	Start
22	2019-07-31_10	2019-07-31	342	FRI-sf2	1	1	Start
23	2019-07-31_11	2019-07-31	312	FRI-sf2	1	2	Start
24	2019-07-31_12	2019-07-31	333	FRI-sf2	1	3	Start
25	2019-08-14_1	2019-08-14	72	Col-0	1	1	Natural
26	2019-08-14_2	2019-08-14	76	Col-0	1	2	Natural
27	2019-08-14_3	2019-08-14	62	Col-0	1	3	Natural
28	2019-08-14_4	2019-08-14	105	FRI-sf2	1	1	Natural
29	2019-08-14_5	2019-08-14	165	FRI-sf2	1	2	Natural
30	2019-08-14_6	2019-08-14	155	FRI-sf2	1	3	Natural
31	2019-08-14_7	2019-08-14	191	Col-0	1	1	Inphase
32	2019-08-14_8	2019-08-14	227	Col-0	1	2	Inphase
33	2019-08-14_9	2019-08-14	241	Col-0	1	3	Inphase
34	2019-08-14_10	2019-08-14	279	FRI-sf2	1	1	Inphase
35	2019-08-14_11	2019-08-14	298	FRI-sf2	1	2	Inphase
36	2019-08-14_12	2019-08-14	323	FRI-sf2	1	3	Inphase
37	2019-08-28_1	2019-08-28	17	Col-0	1	1	Natural
38	2019-08-28_2	2019-08-28	38	Col-0	1	2	Natural
39	2019-08-28_3	2019-08-28	49	Col-0	1	3	Natural
40	2019-08-28_4	2019-08-28	113	FRI-sf2	1	1	Natural
41	2019-08-28_5	2019-08-28	119	FRI-sf2	1	2	Natural
42	2019-08-28_6	2019-08-28	170	FRI-sf2	1	3	Natural
43	2019-08-28_7	2019-08-28	185	Col-0	1	1	Inphase
44	2019-08-28_8	2019-08-28	214	Col-0	1	2	Inphase
45	2019-08-28_9	2019-08-28	238	Col-0	1	3	Inphase
46	2019-08-28_10	2019-08-28	289	FRI-sf2	1	1	Inphase
47	2019-08-28_11	2019-08-28	300	FRI-sf2	1	2	Inphase
48	2019-08-28_12	2019-08-28	349	FRI-sf2	1	3	Inphase
49	2019-09-11_1	2019-09-11	6	Col-0	1	1	Natural
50	2019-09-11_2	2019-09-11	40	Col-0	1	2	Natural
51	2019-09-11_3	2019-09-11	60	Col-0	1	3	Natural
52	2019-09-11_4	2019-09-11	96	FRI-sf2	1	1	Natural
53	2019-09-11_5	2019-09-11	115	FRI-sf2	1	2	Natural
54	2019-09-11_6	2019-09-11	138	FRI-sf2	1	3	Natural
55	2019-09-11_7	2019-09-11	204	Col-0	1	1	Inphase
56	2019-09-11_8	2019-09-11	226	Col-0	1	2	Inphase
57	2019-09-11_9	2019-09-11	261	Col-0	1	3	Inphase
58	2019-09-11_10	2019-09-11	276	FRI-sf2	1	1	Inphase
59	2019-09-11_11	2019-09-11	314	FRI-sf2	1	2	Inphase
60	2019-09-11_12	2019-09-11	322	FRI-sf2	1	3	Inphase
61	2019-09-25_4	2019-09-25	92	FRI-sf2	1	1	Natural
62	2019-09-25_5	2019-09-25	117	FRI-sf2	1	2	Natural
63	2019-09-25_6	2019-09-25	139	FRI-sf2	1	3	Natural
64	2019-09-25_10	2019-09-25	273	FRI-sf2	1	1	Inphase
65	2019-09-25_11	2019-09-25	299	FRI-sf2	1	2	Inphase
66	2019-09-25_12	2019-09-25	335	FRI-sf2	1	3	Inphase
67	2019-10-09_4	2019-10-09	112	FRI-sf2	1	1	Natural
68	2019-10-09_5	2019-10-09	126	FRI-sf2	1	2	Natural
69	2019-10-09_6	2019-10-09	147	FRI-sf2	1	3	Natural
70	2019-10-09_10	2019-10-09	286	FRI-sf2	1	1	Inphase
71	2019-10-09_11	2019-10-09	308	FRI-sf2	1	2	Inphase
72	2019-10-09_12	2019-10-09	337	FRI-sf2	1	3	Inphase
73	2019-10-23_4	2019-10-23	108	FRI-sf2	1	1	Natural
74	2019-10-23_5	2019-10-23	136	FRI-sf2	1	2	Natural
75	2019-10-23_6	2019-10-23	150	FRI-sf2	1	3	Natural
76	2019-10-23_10	2019-10-23	271	FRI-sf2	1	1	Inphase
77	2019-10-23_11	2019-10-23	316	FRI-sf2	1	2	Inphase
78	2019-10-23_12	2019-10-23	351	FRI-sf2	1	3	Inphase
79	2019-11-06_4	2019-11-06	162	FRI-sf2	1	1	Natural
80	2019-11-06_5	2019-11-06	164	FRI-sf2	1	2	Natural
81	2019-11-06_6	2019-11-06	154	FRI-sf2	1	3	Natural
82	2019-11-06_10	2019-11-06	278	FRI-sf2	1	1	Inphase
83	2019-11-06_11	2019-11-06	296	FRI-sf2	1	2	Inphase
84	2019-11-06_12	2019-11-06	350	FRI-sf2	1	3	Inphase
85	2019-11-20_4	2019-11-20	111	FRI-sf2	1	1	Natural
86	2019-11-20_5	2019-11-20	166	FRI-sf2	1	2	Natural
87	2019-11-20_6	2019-11-20	148	FRI-sf2	1	3	Natural
88	2019-11-20_10	2019-11-20	294	FRI-sf2	1	1	Inphase
89	2019-11-20_11	2019-11-20	310	FRI-sf2	1	2	Inphase
90	2019-11-20_12	2019-11-20	332	FRI-sf2	1	3	Inphase
91	2019-12-04_4	2019-12-04	110	FRI-sf2	1	1	Natural
92	2019-12-04_5	2019-12-04	135	FRI-sf2	1	2	Natural
93	2019-12-04_6	2019-12-04	169	FRI-sf2	1	3	Natural
94	2019-12-04_10	2019-12-04	288	FRI-sf2	1	1	Inphase
95	2019-12-04_11	2019-12-04	307	FRI-sf2	1	2	Inphase
96	2019-12-04_12	2019-12-04	326	FRI-sf2	1	3	Inphase
97	2019-12-18_1	2019-12-18	5_2	Col-0	2	1	Pre-cultivation
98	2019-12-18_2	2019-12-18	41_2	Col-0	2	2	Pre-cultivation
99	2019-12-18_3	2019-12-18	66_2	Col-0	2	3	Pre-cultivation
100	2019-12-18_4	2019-12-18	99	FRI-sf2	1	1	Natural
101	2019-12-18_5	2019-12-18	118	FRI-sf2	1	2	Natural
102	2019-12-18_6	2019-12-18	142	FRI-sf2	1	3	Natural
103	2019-12-18_7	2019-12-18	187_2	Col-0	2	1	Pre-cultivation
104	2019-12-18_8	2019-12-18	224_2	Col-0	2	2	Pre-cultivation
105	2019-12-18_9	2019-12-18	247_2	Col-0	2	3	Pre-cultivation
106	2019-12-18_10	2019-12-18	275	FRI-sf2	1	1	Inphase
107	2019-12-18_11	2019-12-18	315	FRI-sf2	1	2	Inphase
108	2019-12-18_12	2019-12-18	338	FRI-sf2	1	3	Inphase
109	2020-01-01_1	2020-01-01	24_2	Col-0	2	1	Natural
110	2020-01-01_2	2020-01-01	47_2	Col-0	2	2	Natural
111	2020-01-01_3	2020-01-01	56_2	Col-0	2	3	Natural
112	2020-01-01_4	2020-01-01	91	FRI-sf2	1	1	Natural
113	2020-01-01_5	2020-01-01	123	FRI-sf2	1	2	Natural
114	2020-01-01_6	2020-01-01	149	FRI-sf2	1	3	Natural
115	2020-01-01_7	2020-01-01	192_2	Col-0	2	1	Inphase
116	2020-01-01_8	2020-01-01	216_2	Col-0	2	2	Inphase
117	2020-01-01_9	2020-01-01	242_2	Col-0	2	3	Inphase
118	2020-01-01_10	2020-01-01	283	FRI-sf2	1	1	Inphase
119	2020-01-01_11	2020-01-01	303	FRI-sf2	1	2	Inphase
120	2020-01-01_12	2020-01-01	328	FRI-sf2	1	3	Inphase
121	2020-01-15_1	2020-01-15	12_2	Col-0	2	1	Natural
122	2020-01-15_2	2020-01-15	34_2	Col-0	2	2	Natural
123	2020-01-15_3	2020-01-15	59_2	Col-0	2	3	Natural
124	2020-01-15_4	2020-01-15	103	FRI-sf2	1	1	Natural
125	2020-01-15_5	2020-01-15	133	FRI-sf2	1	2	Natural
126	2020-01-15_6	2020-01-15	151	FRI-sf2	1	3	Natural
127	2020-01-15_7	2020-01-15	194_2	Col-0	2	1	Inphase
128	2020-01-15_8	2020-01-15	205_2	Col-0	2	2	Inphase
129	2020-01-15_9	2020-01-15	228_2	Col-0	2	3	Inphase
130	2020-01-15_10	2020-01-15	285	FRI-sf2	1	1	Inphase
131	2020-01-15_11	2020-01-15	304	FRI-sf2	1	2	Inphase
132	2020-01-15_12	2020-01-15	321	FRI-sf2	1	3	Inphase
133	2020-01-29_1	2020-01-29	7_2	Col-0	2	1	Natural
134	2020-01-29_2	2020-01-29	27_2	Col-0	2	2	Natural
135	2020-01-29_3	2020-01-29	65_2	Col-0	2	3	Natural
136	2020-01-29_4	2020-01-29	101	FRI-sf2	1	1	Natural
137	2020-01-29_5	2020-01-29	120	FRI-sf2	1	2	Natural
138	2020-01-29_6	2020-01-29	145	FRI-sf2	1	3	Natural
139	2020-01-29_7	2020-01-29	182_2	Col-0	2	1	Inphase
140	2020-01-29_8	2020-01-29	215_2	Col-0	2	2	Inphase
141	2020-01-29_9	2020-01-29	232_2	Col-0	2	3	Inphase
142	2020-01-29_10	2020-01-29	341	FRI-sf2	1	1	Inphase
143	2020-01-29_11	2020-01-29	306	FRI-sf2	1	2	Inphase
144	2020-01-29_12	2020-01-29	325	FRI-sf2	1	3	Inphase
145	2020-02-12_1	2020-02-12	9_2	Col-0	2	1	Natural
146	2020-02-12_2	2020-02-12	29_2	Col-0	2	2	Natural
147	2020-02-12_3	2020-02-12	63_2	Col-0	2	3	Natural
148	2020-02-12_4	2020-02-12	109	FRI-sf2	1	1	Natural
149	2020-02-12_5	2020-02-12	125	FRI-sf2	1	2	Natural
150	2020-02-12_6	2020-02-12	157	FRI-sf2	1	3	Natural
151	2020-02-12_7	2020-02-12	190_2	Col-0	2	1	Inphase
152	2020-02-12_8	2020-02-12	220_2	Col-0	2	2	Inphase
153	2020-02-12_9	2020-02-12	234_2	Col-0	2	3	Inphase
154	2020-02-12_10	2020-02-12	281	FRI-sf2	1	1	Inphase
155	2020-02-12_11	2020-02-12	347	FRI-sf2	1	2	Inphase
156	2020-02-12_12	2020-02-12	336	FRI-sf2	1	3	Inphase
157	2020-02-26_1	2020-02-26	8_2	Col-0	2	1	Natural
158	2020-02-26_2	2020-02-26	30_2	Col-0	2	2	Natural
159	2020-02-26_3	2020-02-26	58_2	Col-0	2	3	Natural
160	2020-02-26_4	2020-02-26	97	FRI-sf2	1	1	Natural
161	2020-02-26_5	2020-02-26	127	FRI-sf2	1	2	Natural
162	2020-02-26_6	2020-02-26	141	FRI-sf2	1	3	Natural
163	2020-02-26_7	2020-02-26	203_2	Col-0	2	1	Inphase
164	2020-02-26_8	2020-02-26	217_2	Col-0	2	2	Inphase
165	2020-02-26_9	2020-02-26	248_2	Col-0	2	3	Inphase
166	2020-02-26_10	2020-02-26	282	FRI-sf2	1	1	Inphase
167	2020-02-26_11	2020-02-26	313	FRI-sf2	1	2	Inphase
168	2020-02-26_12	2020-02-26	330	FRI-sf2	1	3	Inphase
169	2020-03-11_1	2020-03-11	18_2	Col-0	2	1	Natural
170	2020-03-11_2	2020-03-11	43_2	Col-0	2	2	Natural
171	2020-03-11_3	2020-03-11	50_2	Col-0	2	3	Natural
172	2020-03-11_4	2020-03-11	161	FRI-sf2	1	1	Natural
173	2020-03-11_5	2020-03-11	116	FRI-sf2	1	2	Natural
174	2020-03-11_6	2020-03-11	143	FRI-sf2	1	3	Natural
175	2020-03-11_7	2020-03-11	181_2	Col-0	2	1	Inphase
176	2020-03-11_8	2020-03-11	208_2	Col-0	2	2	Inphase
177	2020-03-11_9	2020-03-11	236_2	Col-0	2	3	Inphase
178	2020-03-11_10	2020-03-11	272	FRI-sf2	1	1	Inphase
179	2020-03-11_11	2020-03-11	297	FRI-sf2	1	2	Inphase
180	2020-03-11_12	2020-03-11	324	FRI-sf2	1	3	Inphase
181	2020-03-25_1	2020-03-25	3_2	Col-0	2	1	Natural
182	2020-03-25_2	2020-03-25	26_2	Col-0	2	2	Natural
183	2020-03-25_3	2020-03-25	57_2	Col-0	2	3	Natural
184	2020-03-25_4	2020-03-25	106	FRI-sf2	1	1	Natural
185	2020-03-25_5	2020-03-25	132	FRI-sf2	1	2	Natural
186	2020-03-25_6	2020-03-25	168	FRI-sf2	1	3	Natural
187	2020-03-25_7	2020-03-25	199_2	Col-0	2	1	Inphase
188	2020-03-25_8	2020-03-25	256_2	Col-0	2	2	Inphase
189	2020-03-25_9	2020-03-25	230_2	Col-0	2	3	Inphase
190	2020-03-25_10	2020-03-25	274	FRI-sf2	1	1	Inphase
191	2020-03-25_11	2020-03-25	305	FRI-sf2	1	2	Inphase
192	2020-03-25_12	2020-03-25	329	FRI-sf2	1	3	Inphase
193	2020-04-08_1	2020-04-08	1_2	Col-0	2	1	Natural
194	2020-04-08_2	2020-04-08	42_2	Col-0	2	2	Natural
195	2020-04-08_3	2020-04-08	52_2	Col-0	2	3	Natural
196	2020-04-08_7	2020-04-08	201_2	Col-0	2	1	Inphase
197	2020-04-08_8	2020-04-08	206_2	Col-0	2	2	Inphase
198	2020-04-08_9	2020-04-08	250_2	Col-0	2	3	Inphase

### Sheet: Table S2
Table S2 Setting for first Col-0 and FRISf2 GC experiment simulating annual cycle
Simulated date	Start date	End date	Day	Natural			Inphase			Day temp. (°C)	Night temp. (°C)	Remarks
				Sun rise	Sun set	Day length	Sun rise	Sun set	Day length
-	2019-06-10	2019-06-11	"-36~-35"	-	-	0	-	-	0	9.1	9.1	Stratification
-	2019-06-12	2019-07-16	-34~-1	05:30:00	13:30:00	480	05:30:00	13:30:00	480	18.3	18.3	Precultivation
2016-08-27	2019-07-17	2019-07-30	0 -13	05:30:00	17:30:00	720	05:30:00	17:30:00	720	23.3	21.3
2016-09-12	2019-07-31	2019-08-13	14 - 27	05:30:00	17:45:00	735	05:30:00	19:45:00	855	23.3	21.3
2016-09-27	2019-08-14	2019-08-27	28 - 41	05:45:00	17:30:00	705	05:45:00	19:30:00	825	20.3	17.3
2016-10-12	2019-08-28	2019-09-10	42 - 55	06:00:00	17:15:00	675	06:00:00	19:15:00	795	18.3	15.3
2016-10-27	2019-09-11	2019-09-24	56 - 69	06:15:00	17:00:00	645	06:15:00	19:00:00	765	15.3	12.3
2016-11-12	2019-09-25	2019-10-08	70 - 83	06:30:00	17:00:00	630	06:30:00	18:45:00	735	12.3	11
2016-11-27	2019-10-09	2019-10-22	84 - 97	06:45:00	17:00:00	615	06:45:00	18:30:00	705	11	7.1
2016-12-12	2019-10-23	2019-11-05	98 - 111	07:00:00	16:45:00	585	07:00:00	18:15:00	675	7.1	5.1
2016-12-27	2019-11-06	2019-11-19	112 - 125	07:00:00	16:45:00	585	07:00:00	17:45:00	645	5.1	4.1
2017-01-12	2019-11-20	2019-12-03	126 - 139	07:15:00	17:00:00	585	07:15:00	17:45:00	630	4.1	4.1
2017-01-27	2019-12-04	2019-12-17	140 - 153	07:00:00	17:00:00	600	07:00:00	17:15:00	615	4.1	4.1
2017-02-12	2019-12-18	2019-12-31	154 - 167	07:00:00	17:15:00	615	07:00:00	16:45:00	585	4.1	4.1
2017-02-27	2020-01-01	2020-01-14	168 - 181	06:45:00	17:30:00	645	06:45:00	16:30:00	585	4.1	4.1
2017-03-12	2020-01-15	2020-01-28	182 - 195	06:15:00	17:15:00	660	06:15:00	16:00:00	585	5.1	4.1
2017-03-27	2020-01-29	2020-02-11	196 - 209	06:00:00	17:30:00	690	06:00:00	16:00:00	600	6.1	4.1
2017-04-12	2020-02-12	2020-02-25	210 - 223	05:45:00	17:45:00	720	05:45:00	16:00:00	615	9.1	6.1
2017-04-27	2020-02-26	2020-03-10	224 - 237	05:15:00	17:45:00	750	05:15:00	16:00:00	645	11.3	9.1
2016-05-12	2020-03-11	2020-03-24	238 - 251	05:00:00	18:00:00	780	05:00:00	16:00:00	660	14.3	11.3
2017-05-27	2020-03-25	2020-04-07	252 - 265	05:00:00	18:30:00	810	05:00:00	16:30:00	690	16.3	13.3
2017-06-12	2020-04-08	2020-04-21	266 - 279	04:45:00	18:30:00	825	04:45:00	16:45:00	720	18.3	15.3
2017-06-27	2020-04-22	2020-05-05	280 - 293	04:45:00	19:00:00	855	04:45:00	17:15:00	750	20.3	17.3
2017-07-12	2020-05-06	2020-05-19	294 - 307	04:45:00	19:00:00	855	04:45:00	17:45:00	780	22.3	19.3
2017-07-27	2020-05-20	2020-06-02	308 - 321	05:00:00	19:15:00	855	05:00:00	18:30:00	810	23.3	21.3

### Sheet: Table S3
Table S3 Setting for second Col-0 GC experiment simulating annual cycle
Simulated date	Start date	End date	Day	Natural			Inphase			Day temp. (°C)	Night temp. (°C)	Remarks
				Sun rise	Sun set	Day length	Sun rise	Sun set	Day length
-	2019-11-11	2019-11-12	"-36~-35"	-	-	0	-	-	0	9.1	9.1	Stratification
-	2019-11-13	2019-12-17	-34~-1	09:00:00	17:00:00	480	09:00:00	17:00:00	480	18.3	18.3	Precultivation
2017-02-12	2019-12-18	2019-12-31	0 -13	07:00:00	17:15:00	615	07:00:00	16:45:00	585	4.1	4.1
2017-02-27	2020-01-01	2020-01-14	14 - 27	06:45:00	17:30:00	645	06:45:00	16:30:00	585	4.1	4.1
2017-03-12	2020-01-15	2020-01-28	28 - 41	06:15:00	17:15:00	660	06:15:00	16:00:00	585	5.1	4.1
2017-03-27	2020-01-29	2020-02-11	42 - 55	06:00:00	17:30:00	690	06:00:00	16:00:00	600	6.1	4.1
2017-04-12	2020-02-12	2020-02-25	56 - 69	05:45:00	17:45:00	720	05:45:00	16:00:00	615	9.1	6.1
2017-04-27	2020-02-26	2020-03-10	70 - 83	05:15:00	17:45:00	750	05:15:00	16:00:00	645	11.3	9.1
2016-05-12	2020-03-11	2020-03-24	84 - 97	05:00:00	18:00:00	780	05:00:00	16:00:00	660	14.3	11.3
2017-05-27	2020-03-25	2020-04-07	98 - 111	05:00:00	18:30:00	810	05:00:00	16:30:00	690	16.3	13.3
2017-06-12	2020-04-08	2020-04-21	112 - 125	04:45:00	18:30:00	825	04:45:00	16:45:00	720	18.3	15.3
2017-06-27	2020-04-22	2020-05-05	126 - 139	04:45:00	19:00:00	855	04:45:00	17:15:00	750	20.3	17.3
2017-07-12	2020-05-06	2020-05-19	140 - 153	04:45:00	19:00:00	855	04:45:00	17:45:00	780	22.3	19.3
2017-07-27	2020-05-20	2020-06-02	154 - 167	05:00:00	19:15:00	855	05:00:00	18:30:00	810	23.3	21.3

### Sheet: Table S4
Table S4 Sample description of RNA-Seq in GC experiment exposing cold
Serial number	Sample ID	Sampling date	Individual_ID	Line	Treatment
1	2020-10-12_1	2020-10-12	17	FRI-Sf2	Start
2	2020-10-12_2	2020-10-12	10	FRI-Sf2	Start
3	2020-10-12_3	2020-10-12	31	FRI-Sf2	Start
4	2020-10-12_4	2020-10-12	43	FRI-Sf2	Start
5	2020-10-12_5	2020-10-12	51	FRI-Sf2	Start
6	2020-10-12_6	2020-10-12	50	FRI-Sf2	Start
7	2020-10-19_1	2020-10-19	20	FRI-Sf2	constant
8	2020-10-19_2	2020-10-19	13	FRI-Sf2	constant
9	2020-10-19_3	2020-10-19	30	FRI-Sf2	constant
10	2020-10-19_4	2020-10-19	34	FRI-Sf2	cold
11	2020-10-19_5	2020-10-19	46	FRI-Sf2	cold
12	2020-10-19_6	2020-10-19	54	FRI-Sf2	cold
13	2020-10-26_1	2020-10-26	5	FRI-Sf2	constant
14	2020-10-26_2	2020-10-26	6	FRI-Sf2	constant
15	2020-10-26_3	2020-10-26	18	FRI-Sf2	constant
16	2020-10-26_4	2020-10-26	60	FRI-Sf2	cold
17	2020-10-26_5	2020-10-26	64	FRI-Sf2	cold
18	2020-10-26_6	2020-10-26	39	FRI-Sf2	cold
19	2020-11-02_1	2020-11-02	11	FRI-Sf2	constant
20	2020-11-02_2	2020-11-02	24	FRI-Sf2	constant
21	2020-11-02_3	2020-11-02	22	FRI-Sf2	constant
22	2020-11-02_4	2020-11-02	40	FRI-Sf2	cold
23	2020-11-02_5	2020-11-02	45	FRI-Sf2	cold
24	2020-11-02_6	2020-11-02	52	FRI-Sf2	cold
25	2020-11-09_1	2020-11-09	14	FRI-Sf2	constant
26	2020-11-09_2	2020-11-09	16	FRI-Sf2	constant
27	2020-11-09_3	2020-11-09	29	FRI-Sf2	constant
28	2020-11-09_4	2020-11-09	36	FRI-Sf2	cold
29	2020-11-09_5	2020-11-09	48	FRI-Sf2	cold
30	2020-11-09_6	2020-11-09	35	FRI-Sf2	cold
31	2020-11-16_1	2020-11-16	25	FRI-Sf2	constant
32	2020-11-16_2	2020-11-16	12	FRI-Sf2	constant
33	2020-11-16_3	2020-11-16	9	FRI-Sf2	constant
34	2020-11-16_4	2020-11-16	57	FRI-Sf2	cold
35	2020-11-16_5	2020-11-16	33	FRI-Sf2	cold
36	2020-11-16_6	2020-11-16	38	FRI-Sf2	cold
37	2020-11-23_1	2020-11-23	27	FRI-Sf2	constant
38	2020-11-23_2	2020-11-23	23	FRI-Sf2	constant
39	2020-11-23_3	2020-11-23	19	FRI-Sf2	constant
40	2020-11-23_4	2020-11-23	44	FRI-Sf2	cold
41	2020-11-23_5	2020-11-23	42	FRI-Sf2	cold
42	2020-11-23_6	2020-11-23	49	FRI-Sf2	cold
43	2020-11-30_1	2020-11-30	8	FRI-Sf2	constant
44	2020-11-30_2	2020-11-30	1	FRI-Sf2	constant
45	2020-11-30_3	2020-11-30	28	FRI-Sf2	constant
46	2020-11-30_4	2020-11-30	37	FRI-Sf2	cold
47	2020-11-30_5	2020-11-30	55	FRI-Sf2	cold
48	2020-11-30_6	2020-11-30	63	FRI-Sf2	cold
49	2020-12-07_1	2020-12-07	3	FRI-Sf2	constant
50	2020-12-07_2	2020-12-07	21	FRI-Sf2	constant
51	2020-12-07_3	2020-12-07	7	FRI-Sf2	constant
52	2020-12-07_4	2020-12-07	59	FRI-Sf2	cold
53	2020-12-07_5	2020-12-07	61	FRI-Sf2	cold
54	2020-12-07_6	2020-12-07	62	FRI-Sf2	cold

### Sheet: Table S5
Table S5 Setting for FRISf2 GC experiment exposing cold
Start date	End date	Day	Sun rise	Sun set	Day length	Temperature		Remarks
						Constant	Cold
2020-09-09	2020-09-10	"-33~-32"	-	-	0	9.1	9.1	Stratification
2020-09-11	2020-10-11	-31~-1	9:00	17:00	480	18.3	18.3	Precultivation
2020-10-12	2020-10-18	0 - 6	9:00	17:00	480	18.3	4.1
2020-10-19	2020-10-25	7 - 13	9:00	17:00	480	18.3	4.1
2020-10-26	2020-11-01	14 - 20	9:00	17:00	480	18.3	4.1
2020-11-02	2020-11-08	21 - 27	9:00	17:00	480	18.3	4.1
2020-11-09	2020-11-15	28 - 34	9:00	17:00	480	18.3	18.3
2020-11-16	2020-11-22	35 - 41	9:00	17:00	480	18.3	18.3
2020-11-23	2020-11-29	42 - 48	9:00	17:00	480	18.3	18.3
2020-11-30	2020-12-06	49 - 55	9:00	17:00	480	18.3	18.3

### Sheet: Table S6
Table S6 GO enrichment analysis of DEGs in Feb-Mar not in Oct-Nov
	ID	Adjusted P value	Description	A & B*	A*	B*	U*
Down-regulated	GO:0009536	2.95419e-133	plastid	576	1149	5665	30826
	GO:0009507	3.33838e-128	chloroplast	545	1149	5228	30826
	GO:0044435	6.66997e-115	obsolete plastid part	279	1149	1501	30826
	GO:0005737	7.82129e-94	cytoplasm	910	1149	15328	30826
	GO:0005622	8.99012e-66	intracellular anatomical structure	1060	1149	22111	30826
	GO:0043229	2.67983e-64	intracellular organelle	1013	1149	20399	30826
	GO:0043226	1.26102e-63	organelle	1013	1149	20440	30826
	GO:0009579	1.52629e-59	thylakoid	131	1149	590	30826
	GO:0043231	1.07757e-58	intracellular membrane-bounded organelle	994	1149	20070	30826
	GO:0043227	1.14173e-58	membrane-bounded organelle	998	1149	20212	30826
	GO:0009532	2.25594e-57	plastid stroma	149	1149	803	30826
	GO:0009570	5.93345e-56	chloroplast stroma	144	1149	767	30826
	GO:0009534	1.00598e-51	chloroplast thylakoid	115	1149	518	30826
	GO:0031976	1.00598e-51	plastid thylakoid	115	1149	518	30826
	GO:0034357	5.63819e-38	photosynthetic membrane	92	1149	444	30826
	GO:0042651	3.36089e-37	thylakoid membrane	91	1149	443	30826
	GO:0031984	1.25776e-35	organelle subcompartment	176	1149	1585	30826
	GO:0009526	5.35805e-34	plastid envelope	111	1149	714	30826
	GO:0009941	7.4443e-34	chloroplast envelope	109	1149	692	30826
	GO:0009535	7.70595e-33	chloroplast thylakoid membrane	84	1149	424	30826
	GO:0055035	7.70595e-33	plastid thylakoid membrane	84	1149	424	30826
	GO:0031975	7.25436e-26	envelope	132	1149	1181	30826
	GO:0031967	7.25436e-26	organelle envelope	132	1149	1181	30826
	GO:0003824	4.70375e-23	catalytic activity	510	1149	9149	30826
	GO:0015979	2.65709e-22	photosynthesis	56	1149	266	30826
	GO:0044281	1.2999e-20	small molecule metabolic process	160	1149	1814	30826
	GO:0016020	2.68702e-20	membrane	454	1149	8039	30826
	GO:0009657	3.85837e-20	plastid organization	55	1149	282	30826
	GO:0019684	1.42335e-19	photosynthesis, light reaction	40	1149	147	30826
	GO:0009987	2.84066e-19	cellular process	679	1149	13810	30826
	GO:0008152	1.43291e-18	metabolic process	628	1149	12535	30826
	GO:0005829	3.92267e-18	cytosol	233	1149	3318	30826
	GO:0006091	2.02724e-17	generation of precursor metabolites and energy	61	1149	390	30826
	GO:0044283	1.31564e-14	small molecule biosynthetic process	86	1149	800	30826
	GO:0044237	2.18709e-11	cellular metabolic process	529	1149	10779	30826
	GO:0009658	2.92851e-11	chloroplast organization	37	1149	209	30826
	GO:0022900	3.66371e-11	electron transport chain	29	1149	128	30826
	GO:0009767	3.6739e-11	photosynthetic electron transport chain	21	1149	62	30826
	GO:0009543	1.63688e-10	chloroplast thylakoid lumen	20	1149	59	30826
	GO:0031978	1.63688e-10	plastid thylakoid lumen	20	1149	59	30826
	GO:0006082	1.68532e-10	organic acid metabolic process	102	1149	1214	30826
	GO:0031977	1.79866e-10	thylakoid lumen	22	1149	74	30826
	GO:0043436	2.66184e-10	oxoacid metabolic process	101	1149	1205	30826
	GO:0042170	6.07988e-10	plastid membrane	41	1149	278	30826
	GO:0031969	8.2456e-10	chloroplast membrane	40	1149	268	30826
	GO:0019752	1.83985e-09	carboxylic acid metabolic process	91	1149	1065	30826
	GO:0071704	1.8061e-08	organic substance metabolic process	531	1149	11204	30826
	GO:0046394	2.33841e-08	carboxylic acid biosynthetic process	62	1149	620	30826
	GO:0016053	2.33841e-08	organic acid biosynthetic process	62	1149	620	30826
	GO:0009628	3.47091e-07	response to abiotic stimulus	140	1149	2130	30826
	GO:0016491	1.03672e-06	oxidoreductase activity	108	1149	1521	30826
	GO:0009521	2.28835e-06	photosystem	20	1149	94	30826
	GO:0010027	4.27184e-06	thylakoid membrane organization	15	1149	52	30826
	GO:0044238	8.54552e-06	primary metabolic process	485	1149	10414	30826
	GO:0031224	1.36792e-05	intrinsic component of membrane	271	1149	5184	30826
	GO:0071840	2.59701e-05	cellular component organization or biogenesis	192	1149	3404	30826
	GO:0009668	2.97611e-05	plastid membrane organization	15	1149	59	30826
	GO:0016021	3.01099e-05	integral component of membrane	259	1149	4944	30826
	GO:0031090	3.06245e-05	organelle membrane	120	1149	1860	30826
	GO:0048316	3.9628e-05	seed development	66	1149	816	30826
	GO:0006996	4.83655e-05	organelle organization	113	1149	1731	30826
	GO:0005488	4.89188e-05	binding	529	1149	11669	30826
	GO:0010154	5.21479e-05	fruit development	68	1149	858	30826
	GO:0044085	9.65272e-05	cellular component biogenesis	95	1149	1389	30826
	GO:0032787	0.000139985	monocarboxylic acid metabolic process	48	1149	526	30826
	GO:0016043	0.000150592	cellular component organization	171	1149	3013	30826
	GO:0098796	0.000244281	membrane protein complex	52	1149	604	30826
	GO:0010287	0.000249768	plastoglobule	16	1149	78	30826
	GO:0009528	0.00028299	plastid inner membrane	17	1149	89	30826
	GO:0005975	0.000372098	carbohydrate metabolic process	76	1149	1054	30826
	GO:0008610	0.000383125	lipid biosynthetic process	51	1149	595	30826
	GO:0009416	0.000390717	response to light stimulus	62	1149	792	30826
	GO:0055085	0.000394164	transmembrane transport	64	1149	829	30826
	GO:0009314	0.000525583	response to radiation	63	1149	817	30826
	GO:0016051	0.00054358	carbohydrate biosynthetic process	36	1149	352	30826
	GO:0009773	0.000667792	photosynthetic electron transport in photosystem I	8	1149	17	30826
	GO:0009793	0.000886461	embryo development ending in seed dormancy	51	1149	611	30826
	GO:0006633	0.00111359	fatty acid biosynthetic process	23	1149	171	30826
	GO:0034660	0.00132332	ncRNA metabolic process	43	1149	480	30826
	GO:0010598	0.00140982	NAD(P)H dehydrogenase complex (plastoquinone)	7	1149	13	30826
	GO:0042802	0.00144561	identical protein binding	31	1149	288	30826
	GO:0009790	0.00213161	embryo development	55	1149	701	30826
	GO:0006631	0.00255111	fatty acid metabolic process	29	1149	265	30826
	GO:0006396	0.00374953	RNA processing	65	1149	902	30826
	GO:0032991	0.00376276	protein-containing complex	173	1149	3207	30826
	GO:0046496	0.0045348	nicotinamide nucleotide metabolic process	18	1149	119	30826
	GO:0000271	0.00474396	polysaccharide biosynthetic process	26	1149	228	30826
	GO:0072524	0.00482419	pyridine-containing compound metabolic process	19	1149	132	30826
	GO:0072330	0.00488588	monocarboxylic acid biosynthetic process	33	1149	336	30826
	GO:0044255	0.00582396	cellular lipid metabolic process	57	1149	761	30826
	GO:0019362	0.00583998	pyridine nucleotide metabolic process	18	1149	121	30826
	GO:1901360	0.00664299	organic cyclic compound metabolic process	240	1149	4800	30826
	GO:0044264	0.00668078	cellular polysaccharide metabolic process	30	1149	293	30826
	GO:0005802	0.00782901	trans-Golgi network	31	1149	311	30826
	GO:0071806	0.00785432	protein transmembrane transport	17	1149	111	30826
	GO:0012505	0.00789939	endomembrane system	137	1149	2434	30826
	GO:0006520	0.0082396	cellular amino acid metabolic process	38	1149	427	30826
Up-regulated	GO:0005622	9.48423e-34	intracellular anatomical structure	819	921	22111	30826
	GO:0050896	2.32062e-25	response to stimulus	336	921	6374	30826
	GO:0005488	6.06186e-24	binding	510	921	11669	30826
	GO:0003824	1.75996e-22	catalytic activity	424	921	9149	30826
	GO:0016020	2.25042e-21	membrane	383	921	8039	30826
	GO:0043167	2.7259e-21	ion binding	293	921	5522	30826
	GO:0042221	2.10455e-19	response to chemical	187	921	2962	30826
	GO:0006950	7.43501e-19	response to stress	214	921	3653	30826
	GO:0005886	1.39787e-18	plasma membrane	221	921	3847	30826
	GO:0140096	5.6416e-18	catalytic activity, acting on a protein	167	921	2576	30826
	GO:0009987	1.69007e-17	cellular process	554	921	13810	30826
	GO:0071944	1.73679e-17	cell periphery	240	921	4414	30826
	GO:0043168	2.74017e-17	anion binding	178	921	2876	30826
	GO:0036094	7.13302e-17	small molecule binding	176	921	2854	30826
	GO:0043227	8.24848e-17	membrane-bounded organelle	731	921	20212	30826
	GO:0005737	9.96333e-17	cytoplasm	596	921	15328	30826
	GO:0043229	1.53908e-16	intracellular organelle	735	921	20399	30826
	GO:0043231	2.09211e-16	intracellular membrane-bounded organelle	726	921	20070	30826
	GO:0043226	3.32078e-16	organelle	735	921	20440	30826
	GO:0008152	8.99667e-16	metabolic process	509	921	12535	30826
	GO:0009605	2.41564e-15	response to external stimulus	130	921	1880	30826
	GO:0005515	2.42165e-15	protein binding	243	921	4665	30826
	GO:0006464	3.88909e-15	cellular protein modification process	160	921	2581	30826
	GO:0036211	3.88909e-15	protein modification process	160	921	2581	30826
	GO:0006793	4.58277e-15	phosphorus metabolic process	139	921	2097	30826
	GO:0006796	4.85165e-15	phosphate-containing compound metabolic process	137	921	2053	30826
	GO:0043207	2.8251e-14	response to external biotic stimulus	105	921	1393	30826
	GO:0051707	2.8251e-14	response to other organism	105	921	1393	30826
	GO:0016740	2.99462e-14	transferase activity	213	921	3965	30826
	GO:1901265	4.68832e-14	nucleoside phosphate binding	160	921	2650	30826
	GO:0000166	4.68832e-14	nucleotide binding	160	921	2650	30826
	GO:0009607	5.4276e-14	response to biotic stimulus	105	921	1406	30826
	GO:0009617	8.9523e-14	response to bacterium	59	921	538	30826
	GO:0008144	1.07753e-13	drug binding	139	921	2176	30826
	GO:0044237	1.15449e-13	cellular metabolic process	446	921	10779	30826
	GO:1901700	1.28892e-13	response to oxygen-containing compound	120	921	1749	30826
	GO:0042742	9.1754e-13	defense response to bacterium	52	921	450	30826
	GO:0005634	9.2531e-13	nucleus	445	921	10862	30826
	GO:0071704	1.44672e-12	organic substance metabolic process	455	921	11204	30826
	GO:0005524	1.99668e-12	ATP binding	129	921	2020	30826
	GO:1901564	2.07046e-12	organonitrogen compound metabolic process	279	921	5927	30826
	GO:0035639	2.31015e-12	purine ribonucleoside triphosphate binding	139	921	2258	30826
	GO:0097367	2.85739e-12	carbohydrate derivative binding	145	921	2407	30826
	GO:0032553	4.18353e-12	ribonucleotide binding	143	921	2370	30826
	GO:0010035	1.01613e-11	response to inorganic substance	79	921	972	30826
	GO:0001101	1.05288e-11	response to acid chemical	97	921	1345	30826
	GO:0016773	1.29117e-11	phosphotransferase activity, alcohol group as acceptor	91	921	1222	30826
	GO:0065007	1.32469e-11	biological regulation	282	921	6097	30826
	GO:0032555	2.11846e-11	purine ribonucleotide binding	140	921	2345	30826
	GO:0032559	2.14101e-11	adenyl ribonucleotide binding	130	921	2107	30826
	GO:0030554	2.7548e-11	adenyl nucleotide binding	130	921	2114	30826
	GO:0017076	2.77999e-11	purine nucleotide binding	140	921	2353	30826
	GO:0016301	3.58496e-11	kinase activity	99	921	1415	30826
	GO:0006468	3.66865e-11	protein phosphorylation	82	921	1056	30826
	GO:0010033	4.42809e-11	response to organic substance	128	921	2080	30826
	GO:0006952	4.87367e-11	defense response	107	921	1599	30826
	GO:0051704	5.19926e-11	multi-organism process	123	921	1967	30826
	GO:0016310	5.60314e-11	phosphorylation	100	921	1447	30826
	GO:0004672	1.09074e-10	protein kinase activity	82	921	1077	30826
	GO:0006807	1.213e-10	nitrogen compound metabolic process	384	921	9238	30826
	GO:0043412	1.43732e-10	macromolecule modification	166	921	3051	30826
	GO:0016772	1.86614e-10	transferase activity, transferring phosphorus-containing groups	107	921	1632	30826
	GO:0005829	1.91808e-10	cytosol	176	921	3318	30826
	GO:0050789	1.16751e-09	regulation of biological process	249	921	5373	30826
	GO:0004674	1.68339e-09	protein serine/threonine kinase activity	69	921	864	30826
	GO:0044238	2.45593e-09	primary metabolic process	416	921	10414	30826
	GO:0050794	2.57263e-09	regulation of cellular process	220	921	4601	30826
	GO:0006955	4.26288e-09	immune response	46	921	448	30826
	GO:0051179	5.82736e-09	localization	142	921	2572	30826
	GO:0051716	6.77154e-09	cellular response to stimulus	151	921	2805	30826
	GO:0045087	8.82806e-09	innate immune response	45	921	440	30826
	GO:0051234	1.17711e-08	establishment of localization	133	921	2371	30826
	GO:0006810	1.43665e-08	transport	131	921	2328	30826
	GO:0098542	6.58401e-08	defense response to other organism	77	921	1106	30826
	GO:0009719	7.14557e-08	response to endogenous stimulus	104	921	1723	30826
	GO:0002376	7.43452e-08	immune system process	46	921	486	30826
	GO:0009725	8.98456e-08	response to hormone	103	921	1706	30826
	GO:0009628	1.34328e-07	response to abiotic stimulus	120	921	2130	30826
	GO:0097159	3.7868e-07	organic cyclic compound binding	301	921	7198	30826
	GO:1901363	4.03646e-07	heterocyclic compound binding	300	921	7172	30826
	GO:0042493	4.47757e-07	response to drug	47	921	531	30826
	GO:0007154	4.72943e-07	cell communication	117	921	2098	30826
	GO:0043169	6.1224e-07	cation binding	157	921	3136	30826
	GO:0046872	7.49247e-07	metal ion binding	156	921	3118	30826
	GO:0031090	2.67722e-06	organelle membrane	105	921	1860	30826
	GO:0048583	3.19926e-06	regulation of response to stimulus	55	921	723	30826
	GO:0007165	3.3043e-06	signal transduction	101	921	1769	30826
	GO:0009611	4.06761e-06	response to wounding	27	921	216	30826
	GO:0019538	4.35675e-06	protein metabolic process	210	921	4686	30826
	GO:0023052	1.06535e-05	signaling	101	921	1808	30826
	GO:0070887	1.17677e-05	cellular response to chemical stimulus	80	921	1306	30826
	GO:0044260	1.48109e-05	cellular macromolecule metabolic process	289	921	7071	30826
	GO:0098588	1.608e-05	bounding membrane of organelle	80	921	1315	30826
	GO:0012505	1.71305e-05	endomembrane system	125	921	2434	30826
	GO:0071702	2.05884e-05	organic substance transport	77	921	1252	30826
	GO:0044267	3.07019e-05	cellular protein metabolic process	194	921	4339	30826
	GO:0007568	7.18414e-05	aging	23	921	183	30826
	GO:0009056	9.89685e-05	catabolic process	99	921	1837	30826
	GO:0006914	0.000114802	autophagy	14	921	68	30826
	GO:0061919	0.000114802	process utilizing autophagic mechanism	14	921	68	30826
	GO:0033036	0.000134905	macromolecule localization	71	921	1166	30826
	GO:0071310	0.000226919	cellular response to organic substance	68	921	1111	30826
	GO:0071705	0.000231025	nitrogen compound transport	64	921	1019	30826
	GO:0005774	0.00038318	vacuolar membrane	46	921	634	30826
	GO:0031347	0.000443389	regulation of defense response	27	921	268	30826
	GO:0010150	0.000523561	leaf senescence	19	921	142	30826
	GO:0031224	0.000656798	intrinsic component of membrane	217	921	5184	30826
	GO:0048518	0.000657017	positive regulation of biological process	75	921	1310	30826
	GO:0033993	0.000983695	response to lipid	55	921	853	30826
	GO:1901701	0.000997437	cellular response to oxygen-containing compound	49	921	720	30826
	GO:0080134	0.00102013	regulation of response to stress	33	921	390	30826
	GO:0090693	0.00102425	plant organ senescence	19	921	148	30826
	GO:0005783	0.00127352	endoplasmic reticulum	67	921	1139	30826
	GO:1901698	0.00135833	response to nitrogen compound	28	921	301	30826
	GO:1901362	0.0014054	organic cyclic compound biosynthetic process	134	921	2873	30826
	GO:0016021	0.00146165	integral component of membrane	207	921	4944	30826
	GO:0009753	0.00217171	response to jasmonic acid	25	921	254	30826
	GO:0019438	0.00218741	aromatic compound biosynthetic process	129	921	2759	30826
	GO:0045184	0.00247791	establishment of protein localization	51	921	787	30826
	GO:0044248	0.00282851	cellular catabolic process	81	921	1509	30826
	GO:0008104	0.00295888	protein localization	57	921	929	30826
	GO:0065008	0.00369355	regulation of biological quality	70	921	1246	30826
	GO:0005773	0.0040615	vacuole	66	921	1152	30826
	GO:0015833	0.0058285	peptide transport	50	921	787	30826
	GO:0018130	0.00646452	heterocycle biosynthetic process	124	921	2678	30826
	GO:0046686	0.00771966	response to cadmium ion	29	921	347	30826
	GO:0008219	0.00818041	cell death	21	921	202	30826
	GO:0042435	0.00850942	indole-containing compound biosynthetic process	11	921	57	30826
	GO:0015031	0.00867534	protein transport	49	921	775	30826
	GO:0010941	0.00936663	regulation of cell death	13	921	82	30826
* A = #DEG, B = #Genes with GO term, U = #Genes used for tests
